# Fast and accurate taxonomic domain assignment of short metagenomic reads using BBERT

**DOI:** 10.1101/2025.09.07.674730

**Authors:** Dmitry Alekhin, Moshe Alon, Tomer Sidi, Stav Perez Mazeh, Gon Carmi, Omri M. Finkel, Amir Erez

## Abstract

Shotgun metagenomes from complex environments such as soil uncover vast biodiversity. Yet most short reads produced by shotgun sequencing cannot be taxonomically or functionally annotated, as they lack a sufficiently comprehensive reference, obscuring the true structure and function of microbial communities. We introduce BBERT, a nucleotide large language model optimized for short reads. Testing on a large cohort of soil metagenomes, we found that BBERT identifies bacterial sequence syntax without relying on reference databases, enabling accurate assignment of taxonomic domain, coding potential, and reading frame directly from reads as short as 100 bp. BBERT is small and fast enough to analyze metagenomes using a modest GPU and can be used to convert short metagenomic reads directly to bacterial amino acid sequences for downstream applications. BBERT also improves de-novo metagenomic assembly, reducing mismatches and gaps while accelerating runtime. Using metagenomes from wild legume nodules, we demonstrate that BBERT filtering improves bin quality while significantly accelerating de-novo assembly. By providing fast, reference-free classification of short reads, BBERT unlocks large metagenomic archives for more accurate ecological and evolutionary analyses.

**Graphical Abstract:** 
