## Supplementary material for "Fast and accurate taxonomic domain assignment of short metagenomic reads using BBERT": Table S3

### Sheet: DEP_Speed
	BBERT 12/768/6, FP16	Bertax	Tiara
A100 GPU node	13400	25	408
L4 GPU node	3450	34	657
L40 GPU node	10500	37	675
Win10 PC Nvidia RTX3090	8480	17	-
Google colab T4 GPU	2390	16	280

### Sheet: BBERT_bac
dataset	n	accuracy	precision	recall	f1	mcc	AUROC	avg_prec	tp	fp	tn	fn
ds_11	100002	0.887382	0.859159	0.926657	0.891632	0.777167	0.941066	0.91905	0.463301	0.0759485	0.424082	0.0366693
ds_12	100003	0.910093	0.907816	0.912882	0.910342	0.820198	0.965798	0.96756	0.456436	0.0463486	0.453656	0.0435587
ds_13	100022	0.883926	0.857356	0.92104	0.888058	0.769981	0.943043	0.930315	0.460419	0.0766031	0.423507	0.0394713
ds_14	100007	0.894777	0.879484	0.914925	0.896855	0.790197	0.95728	0.959511	0.457458	0.0626856	0.437319	0.042537
ds_15	100046	0.888891	0.912904	0.8597	0.885504	0.779099	0.952643	0.952163	0.429652	0.0409911	0.459239	0.0701177
ds_16	100149	0.896354	0.891394	0.90234	0.896833	0.792772	0.958833	0.958863	0.450499	0.0548882	0.445856	0.0487574
ds_17	100039	0.925459	0.917947	0.934379	0.92609	0.851055	0.976356	0.978549	0.466998	0.0417437	0.458461	0.0327972
ds_18	100013	0.898403	0.901467	0.894562	0.898001	0.79683	0.958085	0.960376	0.447232	0.0488836	0.451171	0.0527131
ds_19	100037	0.872007	0.930431	0.804044	0.862633	0.750959	0.945031	0.950796	0.401881	0.0300489	0.470126	0.0979438
ds_20	99997	0.910797	0.904067	0.919112	0.911527	0.821709	0.962206	0.954922	0.459524	0.0487615	0.451274	0.0404412

### Sheet: Tiara_bac
dataset	n	accuracy	precision	recall	f1	mcc	AUROC	avg_prec	tp	fp	tn	fn
ds_11	100002	0.666897	0.733456	0.524281	0.611475	0.348243	0.721806	0.704177	0.262125	0.0952581	0.404772	0.237845
ds_12	100003	0.724918	0.780701	0.625547	0.694565	0.458991	0.792176	0.79194	0.312771	0.0878574	0.412148	0.187224
ds_13	100022	0.707134	0.760866	0.60396	0.673394	0.423338	0.773785	0.762509	0.301914	0.0948891	0.405221	0.197976
ds_14	100007	0.759247	0.821503	0.66242	0.733434	0.528497	0.840081	0.837664	0.331207	0.071965	0.42804	0.168788
ds_15	100046	0.698019	0.774513	0.5583	0.648869	0.412342	0.762182	0.75658	0.279022	0.0812326	0.418997	0.220748
ds_16	100149	0.758749	0.830735	0.64902	0.72872	0.530149	0.855806	0.844012	0.324027	0.0660216	0.434722	0.175229
ds_17	100039	0.750787	0.778496	0.700754	0.737582	0.504072	0.83028	0.817625	0.350233	0.0996511	0.400554	0.149562
ds_18	100013	0.77306	0.821284	0.697946	0.754608	0.552375	0.86053	0.852207	0.348935	0.0759301	0.424125	0.15101
ds_19	100037	0.716865	0.785939	0.595808	0.677792	0.44695	0.804935	0.79563	0.2978	0.08111	0.419065	0.202025
ds_20	99997	0.700721	0.764387	0.580258	0.659716	0.41361	0.761849	0.754609	0.290109	0.0894227	0.410612	0.209856

### Sheet: BERTax_bac
dataset	n	accuracy	precision	recall	f1	mcc	AUROC	avg_prec	tp	fp	tn	fn
ds_11	100002	0.710756	0.801724	0.559962	0.659381	0.442078	0.75367	0.792536	0.279964	0.0692386	0.430791	0.220006
ds_12	100003	0.791266	0.86589	0.689286	0.76756	0.595039	0.837407	0.87808	0.34464	0.0533784	0.446627	0.155355
ds_13	100022	0.760603	0.850852	0.63186	0.725184	0.539342	0.809034	0.84947	0.315861	0.0553678	0.444742	0.18403
ds_14	100007	0.818633	0.905417	0.711597	0.796891	0.652387	0.874808	0.903839	0.355795	0.0371674	0.462838	0.1442
ds_15	100046	0.785699	0.881166	0.66024	0.754871	0.590185	0.840539	0.876313	0.329968	0.0444995	0.45573	0.169802
ds_16	100149	0.838291	0.913294	0.74702	0.821831	0.687963	0.904002	0.923158	0.372954	0.0354072	0.465337	0.126302
ds_17	100039	0.840102	0.880185	0.787236	0.83112	0.684013	0.898548	0.922107	0.393457	0.0535591	0.446646	0.106339
ds_18	100013	0.84889	0.91482	0.769385	0.835823	0.706761	0.907314	0.92833	0.38465	0.0358153	0.46424	0.115295
ds_19	100037	0.796865	0.91543	0.654007	0.762946	0.619474	0.85902	0.89183	0.326889	0.0301988	0.469976	0.172936
ds_20	99997	0.730112	0.837198	0.571277	0.679134	0.485343	0.773022	0.820107	0.285619	0.0555417	0.444493	0.214346

### Sheet: REMME_bac
dataset	n	accuracy	precision	recall	f1	mcc	AUROC	avg_prec	tp	fp	tn	fn
ds_11	100002	0.8523	0.7935	0.9525	0.8657	0.7192	0.9302	0.9038	0.4762	0.123928	0.376102	0.0237695
ds_12	100003	0.8812	0.8427	0.9374	0.8875	0.7673	0.9571	0.9587	0.468686	0.0874874	0.412518	0.0313091
ds_13	100022	0.8369	0.7783	0.9419	0.8523	0.6891	0.9237	0.9107	0.470856	0.1341	0.366009	0.0290336
ds_14	100007	0.8607	0.8108	0.941	0.871	0.7308	0.9457	0.9459	0.470477	0.109802	0.390203	0.0295179
ds_15	100046	0.8814	0.8618	0.9082	0.8844	0.7638	0.947	0.9457	0.453901	0.0727765	0.427453	0.0458689
ds_16	100149	0.8751	0.8399	0.9263	0.881	0.7542	0.948	0.946	0.462481	0.0881287	0.412615	0.0367752
ds_17	100039	0.8929	0.8524	0.9503	0.8987	0.7911	0.9666	0.9694	0.474945	0.0822379	0.417967	0.0248503
ds_18	100013	0.8572	0.8219	0.912	0.8646	0.7187	0.9378	0.9408	0.455961	0.0988272	0.401228	0.0439843
ds_19	100037	0.8647	0.8696	0.8579	0.8637	0.7295	0.935	0.9403	0.428811	0.0642762	0.435899	0.0710137
ds_20	99997	0.8822	0.8437	0.9383	0.8885	0.7693	0.9491	0.9386	0.469094	0.0869226	0.413112	0.0308709

### Sheet: BBERT_coding
	accuracy	precision	recall	f1	mcc	AUROC	avg_prec
group_1	0.879888	0.856504	0.846418	0.851431	0.750671	0.945138	0.928537
group_2	0.883255	0.89369	0.873674	0.883568	0.766737	0.952986	0.957166
group_3	0.893719	0.904683	0.879815	0.892076	0.787726	0.958594	0.958475
group_4	0.876708	0.873629	0.850122	0.861715	0.750748	0.946336	0.936159
group_5	0.885539	0.908227	0.879323	0.893541	0.770318	0.954651	0.963065
group_6	0.87951	0.916796	0.881055	0.89857	0.751242	0.949567	0.966418
group_7	0.897525	0.861542	0.869418	0.865462	0.782732	0.956947	0.938204
group_8	0.869492	0.860345	0.856285	0.85831	0.737357	0.944275	0.938363
group_9	0.867752	0.886849	0.840891	0.863259	0.73637	0.941686	0.943663
group_10	0.88	0.845812	0.85725	0.851493	0.750873	0.946617	0.925536

### Sheet: REMME_coding
	accuracy	precision	recall	f1	mcc	AUROC	avg_prec
group_1	0.727853	0.624263	0.830716	0.712842	0.481122	0.833345	0.767972
group_2	0.752963	0.714286	0.854617	0.778175	0.514825	0.846063	0.846307
group_3	0.743364	0.705393	0.83447	0.764522	0.495198	0.836508	0.833469
group_4	0.709506	0.63941	0.81899	0.718144	0.441721	0.813632	0.786041
group_5	0.764345	0.739501	0.877851	0.802759	0.527146	0.848792	0.868082
group_6	0.788564	0.797905	0.871765	0.833201	0.550046	0.858636	0.897296
group_7	0.737723	0.612039	0.841734	0.708741	0.501099	0.848037	0.775075
group_8	0.736212	0.671355	0.839554	0.746092	0.491625	0.835036	0.810462
group_9	0.743744	0.709135	0.820243	0.760653	0.494032	0.832902	0.82697
group_10	0.739196	0.632386	0.836213	0.720155	0.50128	0.845845	0.788382

### Sheet: BBERT_frame
	n	accuracy	precision	recall	f1	mcc	n_organisms
group_1	200000	0.96471	0.964717	0.964706	0.964709	0.957653	1630
group_2	200000	0.95735	0.957358	0.95735	0.957349	0.948821	1631
group_3	200000	0.9668	0.966813	0.966795	0.966799	0.960161	1631
group_4	200000	0.962995	0.962999	0.963	0.962995	0.955596	1631
group_5	200000	0.959185	0.95919	0.959188	0.959186	0.951023	1631
group_6	200000	0.961645	0.961659	0.961643	0.961645	0.953977	1631
group_7	200000	0.9668	0.966808	0.966799	0.966801	0.960161	1631
group_8	200000	0.966085	0.966089	0.966085	0.966085	0.959303	1631
group_9	200000	0.964345	0.964352	0.964344	0.964345	0.957215	1632
group_10	199998	0.95862	0.958627	0.958619	0.95862	0.950345	1631

### Sheet: REMME_frame
	accuracy	precision	recall	f1	mcc	n_organisms
group_1	0.45513	0.310995	0.453839	0.341267	0.383295	1630
group_2	0.45302	0.310087	0.451569	0.338112	0.381628	1631
group_3	0.45512	0.316046	0.456619	0.343766	0.385038	1631
group_4	0.45475	0.309561	0.456109	0.341277	0.384298	1631
group_5	0.45764	0.317942	0.456882	0.34412	0.388772	1631
group_6	0.44753	0.304408	0.453601	0.33807	0.376273	1631
group_7	0.45911	0.313768	0.452008	0.341436	0.387126	1631
group_8	0.4585	0.309709	0.452539	0.341003	0.385978	1631
group_9	0.45163	0.306663	0.452662	0.338785	0.379766	1632
group_10	0.448854	0.303583	0.447834	0.335881	0.37465	1631
