## Supplementary material for "Fast and accurate taxonomic domain assignment of short metagenomic reads using BBERT": Table S10

### Sheet: Table S10
Pipeline	Bin	Taxon (GTDB-Tk r220)	Completeness (%)	Contamination (%)	Bin size (Mbp)	Corrected size (Mbp)	Reference size (Mbp)	Reference source	Size / reference	5S rRNA	16S rRNA	23S rRNA	tRNA genes	tRNA types (of 20)	MIMAG tier
Standard	bin1	Caulobacteraceae sp.	100	0.02	3.56	3.55929	3.41	Caulobacteraceae (family, CheckM>=95, n=855)	1.04378	1	1	0	39	20	Medium
Standard	bin2	Bradyrhizobium algeriense	99.32	2.73	9.02	8.83382	8.51	B. algeriense (NCBI, n=5)	1.03805	0	2	1	77	20	Medium
Standard	bin3	Bradyrhizobium sp036924515	85.93	0.02	6.32	7.35335	7.75	GTDB rep GCA_036924515.1	0.94882	1	0	0	37	18	Medium
Standard	bin4	Piscinibacter sp.	82.79	0.76	4.28	5.13042	5.08	Piscinibacter (genus, CheckM>=95, n=32)	1.00992	1	1	0	38	19	Medium
Standard	bin5	Cellvibrio sp000263355	85.64	7.41	9.36	10.1196	4.85	GTDB rep GCA_000263355.1	2.08652	25	1	0	52	19	Medium
Standard	bin6	Neorhizobium sp.	77.25	3.92	4.42	5.49739	6.32	Neorhizobium (genus, CheckM>=95, n=186)	0.869841	0	0	0	36	15	Medium
Standard	bin7	Allorhizobium sp002855515	54.14	7.51	3.28	5.60338	n.d.	no species- or genus-level reference	n.d.	1	1	0	26	12	Medium
Standard	bin8	Methylophilus sp. (bin 8)	51.26	7.04	1.7	3.08295	n.d.	no species- or genus-level reference	n.d.	0	0	0	10	8	Medium
Standard	bin9	Methylophilus sp. (bin 9)	51.72	8.56	1.54	2.72269	n.d.	no species- or genus-level reference	n.d.	0	0	0	9	5	Medium
BBERT-filtered	bin1	Caulobacteraceae sp.	100	0.11	3.61	3.60603	3.41	Caulobacteraceae (family, CheckM>=95, n=855)	1.05749	1	1	0	41	20	Medium
BBERT-filtered	bin2	Bradyrhizobium algeriense	98.5	1.63	9.22	9.20783	8.51	B. algeriense (NCBI, n=5)	1.082	1	1	1	78	20	High
BBERT-filtered	bin3	Bradyrhizobium sp036924515	82.05	0.66	6.45	7.80918	7.75	GTDB rep GCA_036924515.1	1.00764	0	0	0	44	18	Medium
BBERT-filtered	bin4	Piscinibacter sp.	80.68	1.54	4.34	5.29644	5.08	Piscinibacter (genus, CheckM>=95, n=32)	1.04261	1	0	0	46	20	Medium
BBERT-filtered	bin5	Cellvibrio sp000263355	76.39	1.48	3.9	5.02982	4.85	GTDB rep GCA_000263355.1	1.03708	0	0	0	16	10	Medium
BBERT-filtered	bin6	Neorhizobium sp.	70.13	3.41	3.3	4.54509	6.32	Neorhizobium (genus, CheckM>=95, n=186)	0.719159	0	0	0	20	11	Medium

### Sheet: Legend
Supplementary Table S10. Genome-size and MIMAG assessment of the MAGs recovered from the wild legume nodule co-assembly, before and after BBERT filtering.
All nine bins from the standard pipeline and all six from the BBERT-filtered pipeline are listed. Completeness and contamination are the CheckM2 estimates reported in Table 1 (obtained via Binette); taxonomy is GTDB-Tk r220, abbreviated to genus and species where assigned, with novel taxa labelled "sp.".
Corrected size is the bin size adjusted for completeness and contamination: size x (1 - contamination) / completeness (column G, a live formula).
Reference size is the GTDB r220 species representative genome where GTDB-Tk assigned a species, and otherwise the median size of NCBI assemblies of the named species, genus or family with CheckM completeness >= 95%; the exact source and sample size for each bin are given in column I. "n.d." marks the three bins with neither a species- nor a genus-level reference.
rRNA gene counts are full-length calls from barrnap v1.10.5 (--kingdom bac). tRNA genes and tRNA types are from tRNAscan-SE v2.0.12 (-B); types are the number of the 20 standard amino acids with at least one tRNA, after collapsing isotype variants (Ile2 to Ile, fMet to Met).
MIMAG tiers follow Bowers et al. (2017): a high-quality draft requires > 90% completeness, < 5% contamination, the 5S, 16S and 23S rRNA genes, and at least 18 tRNAs; a medium-quality draft requires >= 50% completeness and < 10% contamination. The tRNA criterion, written in MIMAG as "at least 18 tRNAs", was scored here as 18 distinct tRNA types, the stricter reading; both readings assign the same …
The BBERT Bradyrhizobium algeriense bin (bold) is the only MIMAG high-quality draft in either pipeline, and the only bin carrying a complete 5S + 16S + 23S set. Every other bin in both pipelines is a medium-quality draft; no bin is MIMAG low-quality. Note that the Quality column of Table 1 is a completeness/contamination heuristic and not the MIMAG standard, which is why three bins labelled LOW t…
Source data: mimag_summary.tsv and genome_size_sanity.tsv. Generated 2026-09-08.
